# A wheat tandem kinase and NLR pair confers resistance to multiple fungal pathogens

**DOI:** 10.1101/2024.08.30.610185

**Authors:** Ping Lu, Gaohua Zhang, Jing Li, Zhen Gong, Gaojie Wang, Lingli Dong, Huaizhi Zhang, Guanghao Guo, Min Su, Yueming Wang, Keyu Zhu, Qiuhong Wu, Yongxing Chen, Miaomiao Li, Baoge Huang, Beibei Li, Wenling Li, Lei Dong, Yikun Hou, Xuejia Cui, Hongkui Fu, Dan Qiu, Chengguo Yuan, Hongjie Li, Jianmin Zhou, Guan-Zhu Han, Yuhang Chen, Zhiyong Liu

**Affiliations:** State Key Laboratory of Plant Cell and Chromosome Engineering, Institute of Genetics and Developmental Biology, The Innovative Academy of Seed Design, Chinese Academy of Sciences, Beijing 100101, China; State Key Laboratory of Molecular Developmental Biology, Institute of Genetics and Developmental Biology, Chinese Academy of Sciences, Beijing 100101, China; College of Bioscience and Resources Environment, Beijing University of Agriculture, Beijing 102206, China; College of Life Sciences, Nanjing Normal University, Nanjing, Jiangsu 210023, China; Institute of Biotechnology, Xianghu Laboratory, Hangzhou, Zhejiang 311231, China; College of Advanced Agricultural Sciences, University of Chinese Academy of Sciences, Beijing 101408, China; Hebei Gaoyi Stock Seeds Farm, Gaoyi, Hebei 051330, China; Yazhouwan National Laboratory, No. 8 Huanjin Road, Yazhou District, Sanya City, Hainan 572024, China; Hainan Seed Industry Laboratory, Sanya City, Hainan 572024, China

## Abstract

Recently discovered tandem kinase proteins (TKPs) are pivotal to the innate immune systems of cereal plants, yet how they initiate plant immune responses remains unclear. This report identifies the wheat protein WTN1, a non-canonical NLR receptor featuring tandem NB-ARC domains, as crucial for *WTK3-*mediated disease resistance. Both WTK3 and its allelic variant Rwt4, known for conferring resistance to wheat powdery mildew and blast respectively, are capable of recognizing the blast effector PWT4, and activate WTN1 to form calcium-permeable channels, akin to ZAR1 and Sr35. This study unveils a unique plant defense mechanism wherein TKPs and associated NLRs operate as “sensor-executor” pairs against fungal pathogens. Additionally, evolutionary analyses reveal a co-evolutionary trajectory of the TKP-NLR module, highlighting their synergistic role in triggering plant immunity.

**One Sentence Summary:** An ancient synergistic TKP-NLR pair triggers innate immunity for multiple disease resistance in wheat.

---

Plant-pathogen interactions can lead to the development of diseases in a susceptible host. To combat pathogens, plants have evolved a complex immune system that encompasses receptors located on the cell surface alongside intracellular receptors. The majority of cloned resistance genes encode for intracellular nucleotide-binding leucine-rich repeat (NLR) receptors (*1*, *2*). Plant NLRs function as singletons, pairs, or within complex networks to bolster plant immunity. Singleton NLRs usually trigger hypersensitive immunity in the host by detecting effectors either directly or indirectly (*3–6*). NLR pairs consist of a sensor NLR recognizing effectors and a helper NLR engaged in complex formation with the sensor NLR (*3, 7*). These paired NLRs arrange in a head-to-head orientation in the genomes and undergo hetero-oligomerization, forming distinctive “dimers of heterodimers” structures that lead to the initiation of an immune response and cell death (*7*). Within the NLR network, helper NLRs are members of the NLR required for cell death (NRC) family, displaying distinct specificities towards varying sensor NLRs (*3, 8*).

NLR proteins can aggregate into a sophisticated oligomeric structure known as the resistosome when they recognize pathogen effectors (*9,10*). The wheat stem rust resistance gene *Sr35,* derived from einkorn wheat (*Triticum monococcum*), encodes an NLR receptor that directly engages with the avirulence (Avr) effector AvrSr35. This interaction results in the formation of a pentameric Sr35-AvrSr35 complex, thereby imparting resistance against *Puccinia graminis* f. sp. *tritici* (*11*). Additionally, the *Arabidopsis* NLR protein ZAR1 is found to pre-associate in a complex with the pseudokinase RKS1 to detect the uridylyltransferase effector AvrAC of *Xanthomonas campestris*. The PBL2 kinase is modified by AvrAC and subsequently recruited to the ZAR1-RKS1 complex, culminating in the formation of a resistosome that functions as a calcium channel (*6,9*). The recent elucidation of both inactive and activated structures of ZAR1 and Sr35 has significantly advanced our understanding of the operational mechanisms of plant NLRs, shedding light on the intricate molecular interactions underpinning plant immunity (*6, 9–11*).

Recent discoveries within the *Triticeae* tribe have highlighted the significance of tandem kinase proteins (TKPs) as an essential family of intracellular proteins that can contribute to plant immune responses (*12*). This family encompasses a series of wheat disease resistance genes against stripe rust (*Yr15*/*WTK1*) (*13*), stem rust (*Sr60*/*WTK2* and *Sr62*/*WTK5*) (*14*, *15*), leaf rust (*Lr9*/*WTK6-vWA*) (*16*), powdery mildew (*Pm24*/*WTK3* and *WTK4*) (*17*, *18*), wheat blast *Rwt4* (*19*), along with the barley stem rust resistance gene *Rpg1* (*20*). Despite the identification of these genes, the precise mechanisms by which TKPs mediate immune responses remain elusive.

In this study, we report a wheat protein WTN1, an atypical NLR with tandem NB-ARC domains, cooperates with WTK3/Rwt4 to constitute a TKP-NLR immune signaling pathway. Upon sensing the pathogen Avr PWT4, this TKP-NLR pair is activated to form a calcium-permeable channel, thereby enhancing resistance to fungal pathogens in wheat.
