## Supplemental Table for "A wheat tandem kinase and NLR pair confers resistance to multiple fungal pathogens"

### Sheet: SM-Table 1
Supplementary Materials Table 1. Responses to powdery mildew Bgt isolate E09 in HLT, WTK3 mutants, WTN1 mutants, and the F1 hybrids of WTK3 mutants × WTN1 mutants, and F1 hybrids of WTN1 mutants × WTN1 mutants.
Line	Genotypes	Infection Types (Bgt E09)
		0	0;	1	2	3	4
HLT	WTK3/WTK3/WTN1/WTN1	12	3
M410	WTK3W429*/WTK3W429*/WTN1/WTN1					3	12
M1091	WTK3W478*/WTK3W478*/WTN1/WTN1					1	14
M189	WTK3/WTK3/WTN1D636N/WTN1D636N					2	13
M1037	WTK3/WTK3/WTN1T528I/WTN1T528I					2	13
M1048	WTK3/WTK3/WTN1L122F/WTN1L122F					3	12
M1136	WTK3/WTK3/WTN1G589S/WTN1G589S					1	14
M1116	WTK3/WTK3/WTN1G408E/WTN1G408E					12	3
M410/M189 F1	WTK3W429*/WTK3/WTN1D636N/WTN1	15
M410/M1037 F1	WTK3W429*/WTK3/WTN1T528I/WTN1	15
M410/M1048 F1	WTK3W429*/WTK3/WTN1L122F/WTN1	15
M410/M1136 F1	WTK3W429*/WTK3/WTN1G589S/WTN1	15
M410/M1116 F1	WTK3W429*/WTK3/WTN1G408E/WTN1	12		3
M1091/M189 F1	WTK3W478*/WTK3/WTN1D636N/WTN1	15
M1091/M1037 F1	WTK3W478*/WTK3/WTN1T528I/WTN1	12		3
M1091/M1048 F1	WTK3W478*/WTK3/WTN1L122F/WTN1	13		2
M1091/M1136 F1	WTK3W478*/WTK3/WTN1G589S/WTN1	15		0
M1091/M1116 F1	WTK3W478*/WTK3/WTN1G408E/WTN1	15		0
M189/M1037 F1	WTK3/WTK3/WTN1D636N/WTN1T528I						15
M189/M1048 F1	WTK3/WTK3/WTN1D636N/WTN1L122F					12	3
M189/M1136 F1	WTK3/WTK3/WTN1D636N/WTN1G589S					12	3
M189/M1116 F1	WTK3/WTK3/WTN1D636N/WTN1G408E					3	12
M1037/M1048 F1	WTK3/WTK3/WTN1T528I/WTN1L122F					3	12
M1037/M1136 F1	WTK3/WTK3/WTN1T528I/WTN1G589S					3	12
M1037/M1116 F1	WTK3/WTK3/WTN1T528I/WTN1G408E					2	13
M1048/M1136 F1	WTK3/WTK3/WTN1L122F/WTN1G589S						15
M1048/M11116 F1	WTK3/WTK3/WTN1L122F/WTN1G408E						15
M1136/M1116 F1	WTK3/WTK3/WTN1G589S/WTN1G408E					3	12

### Sheet: SM-Table 2
Supplementary Materials Table 2. Expression patterns of the WTN1 in the BSMV:WTN1 knockdown plants and BSMV-γ infection control.
Sample	△Ct	2-△△Ct	Normalized to mean in contro
BSMV:γ-1	5.58	0.0209051	0.817916
BSMV:γ-1	5.56	0.0211969	0.829334
BSMV:γ-1	5.43	0.0231957	0.907535
BSMV:γ-2	5.38	0.0240137	0.939539
BSMV:γ-2	5.29	0.0255594	1.00002
BSMV:γ-2	5.42	0.023357	0.913847
BSMV:γ-3	5.34	0.0246888	0.965953
BSMV:γ-3	5.64	0.0200535	0.784598
BSMV:γ-3	5.29	0.0255594	1.00002
BSMV:WTN1-1	7.2	0.00680118	0.266097
BSMV:WTN1-1	7.28	0.0064343	0.251743
BSMV:WTN1-1	7.2	0.00680118	0.266097
BSMV:WTN1-2	7.37	0.00604518	0.236518
BSMV:WTN1-2	7.21	0.0067542	0.264259
BSMV:WTN1-2	6.92	0.00825795	0.323094
BSMV:WTN1-3	6.74	0.0093553	0.366028
BSMV:WTN1-3	6.65	0.0099575	0.389589
BSMV:WTN1-3	6.47	0.0112807	0.441359
Table Analyzed	WTN1 Exp
Column B	BSMV:WTN1
vs.	vs.
Column A	BSMV:γ
Unpaired t test
P value	<0.0001
P value summary	****
Significantly different (P < 0.05)?	Yes
One- or two-tailed P value?	Two-tailed
t, df	t=16.60, df=16
How big is the difference?
Mean of column A	0.9065
Mean of column B	0.3116
Difference between means (B - A) ± SEM	-0.5949 ± 0.03583
95% confidence interval	-0.6708 to -0.5189
R squared (eta squared)	0.9451

### Sheet: SM-Table 3
Supplementary Materials Table 3. Responses to powdery mildew Bgt isolate E09 infection in Fielder, WTK3-COM4 T5, and WTN1-KO T1 plants.
Line	Infection Types (Bgt E09)						Genotype
	0	0;	1	2	3	4	WTN1-D WTN1-B	wtn1-D wtn1-B	wtn1-D WTN1-B	WTN1-D wtn1-B
Fielder						30	30
WTK3-COM4 T5	30						30
WTN1-KO#1 T1						32		32
WTN1-KO#2 T1						32		32
WTN1-KO#3 T1						30		30
WTN1-KO#4 T1						32		32
WTN1-KO#5 T1	40					16	40	12	4
WTN1-KO#6 T1	33					15	33	12	3
WTN1-KO#7 T1	50						47			3
WTN1-KO#8 T1	50						48			2

### Sheet: SM-Table 4
Supplementary Materials Table 4. Absolute luciferase values for Fig. 3C.
		Replicate number (AvrPm3b2/c2)						Replicate number (PWT4)
Treatment	Treatment Genotypes	1	2	3	4	5	6	1	2	3	4	5	6
Jagger	Rwt4/WTN1	179543	155984	138493	124738	184641	148196	428	570	380	413	431	454
Cadenza	Rwt4/WTN1	119858	141383	110644	104347	106851	115233	10146	9141	10264	9312	10907	10241
CYC	WTK3/WTN1	207162	186265	148672	153636	205408	195712	2030	2982	1075	2309	1331	1454
HLT	WTK3/WTN1	195134	268288	252402	273246	245540	311502	1614	3377	3708	2375	1969	5066
COM4	WTK3/wtk3/WTN1	147424	147920	104555	151998	143358	139667	485	614	173	350	214	178
M410	WTK3W429*/WTN1	189795	187673	175027	211593	188571	186799	181505	187798	165577	211119	189435	185862
KO	WTK3/wtk3/wtn1	158136	185737	197132	193071	159919	172568	189940	186295	155844	165009	138293	148851

### Sheet: SM-Table 5
Supplementary Materials Table 5. Test statistics and P-values of pairwise comparisons for Figure 3C
Sample name	Number of samples
Jagger (AvrPm3b2/c2)	6
Cadenza (AvrPm3b2/c2)	6
CYC (AvrPm3b2/c2)	6
HLT (AvrPm3b2/c2)	6
COM4 (AvrPm3b2/c2)	6
M410 (AvrPm3b2/c2)	6
KO (AvrPm3b2/c2)	6
Jagger (PWT4)	6
Cadenza (PWT4)	6
CYC (PWT4)	6
HLT (PWT4)	6
COM4 (PWT4)	6
M410 (PWT4)	6
KO (PWT4)	6
ANOVA table (type II test)
	Degrees of freedom	Sum of squares	F value	P value	P value summary
Sample	13	13.96	158.4	P<0.0001	****
Residuals	70	0.4746
Test statistics from Tukey post hoc test
Pairwise comparisons	P-value	Summary
Jagger (AvrPm3b2/c2) vs. Cadenza (AvrPm3b2/c2)	>0.9999	ns
Jagger (AvrPm3b2/c2) vs. CYC (AvrPm3b2/c2)	0.9998	ns
Jagger (AvrPm3b2/c2) vs. HLT (AvrPm3b2/c2)	>0.9999	ns
Jagger (AvrPm3b2/c2) vs. COM4 (AvrPm3b2/c2)	0.9483	ns
Jagger (AvrPm3b2/c2) vs. M410 (AvrPm3b2/c2)	0.995	ns
Jagger (AvrPm3b2/c2) vs. KO (AvrPm3b2/c2)	0.9903	ns
Jagger (AvrPm3b2/c2) vs. Jagger (PWT4)	<0.0001	****
Jagger (AvrPm3b2/c2) vs. Cadenza (PWT4)	<0.0001	****
Jagger (AvrPm3b2/c2) vs. CYC (PWT4)	<0.0001	****
Jagger (AvrPm3b2/c2) vs. HLT (PWT4)	<0.0001	****
Jagger (AvrPm3b2/c2) vs. COM4 (PWT4)	<0.0001	****
Jagger (AvrPm3b2/c2) vs. M410 (PWT4)	0.9997	ns
Jagger (AvrPm3b2/c2) vs. KO (PWT4)	>0.9999	ns
Cadenza (AvrPm3b2/c2) vs. CYC (AvrPm3b2/c2)	0.9924	ns
Cadenza (AvrPm3b2/c2) vs. HLT (AvrPm3b2/c2)	>0.9999	ns
Cadenza (AvrPm3b2/c2) vs. COM4 (AvrPm3b2/c2)	0.7966	ns
Cadenza (AvrPm3b2/c2) vs. M410 (AvrPm3b2/c2)	0.9496	ns
Cadenza (AvrPm3b2/c2) vs. KO (AvrPm3b2/c2)	0.9251	ns
Cadenza (AvrPm3b2/c2) vs. Jagger (PWT4)	<0.0001	****
Cadenza (AvrPm3b2/c2) vs. Cadenza (PWT4)	<0.0001	****
Cadenza (AvrPm3b2/c2) vs. CYC (PWT4)	<0.0001	****
Cadenza (AvrPm3b2/c2) vs. HLT (PWT4)	<0.0001	****
Cadenza (AvrPm3b2/c2) vs. COM4 (PWT4)	<0.0001	****
Cadenza (AvrPm3b2/c2) vs. M410 (PWT4)	0.9914	ns
Cadenza (AvrPm3b2/c2) vs. KO (PWT4)	>0.9999	ns
CYC (AvrPm3b2/c2) vs. HLT (AvrPm3b2/c2)	0.9961	ns
CYC (AvrPm3b2/c2) vs. COM4 (AvrPm3b2/c2)	>0.9999	ns
CYC (AvrPm3b2/c2) vs. M410 (AvrPm3b2/c2)	>0.9999	ns
CYC (AvrPm3b2/c2) vs. KO (AvrPm3b2/c2)	>0.9999	ns
CYC (AvrPm3b2/c2) vs. Jagger (PWT4)	<0.0001	****
CYC (AvrPm3b2/c2) vs. Cadenza (PWT4)	<0.0001	****
CYC (AvrPm3b2/c2) vs. CYC (PWT4)	<0.0001	****
CYC (AvrPm3b2/c2) vs. HLT (PWT4)	<0.0001	****
CYC (AvrPm3b2/c2) vs. COM4 (PWT4)	<0.0001	****
CYC (AvrPm3b2/c2) vs. M410 (PWT4)	>0.9999	ns
CYC (AvrPm3b2/c2) vs. KO (PWT4)	0.9984	ns
HLT (AvrPm3b2/c2) vs. COM4 (AvrPm3b2/c2)	0.8418	ns
HLT (AvrPm3b2/c2) vs. M410 (AvrPm3b2/c2)	0.9671	ns
HLT (AvrPm3b2/c2) vs. KO (AvrPm3b2/c2)	0.9487	ns
HLT (AvrPm3b2/c2) vs. Jagger (PWT4)	<0.0001	****
HLT (AvrPm3b2/c2) vs. Cadenza (PWT4)	<0.0001	****
HLT (AvrPm3b2/c2) vs. CYC (PWT4)	<0.0001	****
HLT (AvrPm3b2/c2) vs. HLT (PWT4)	<0.0001	****
HLT (AvrPm3b2/c2) vs. COM4 (PWT4)	<0.0001	****
HLT (AvrPm3b2/c2) vs. M410 (PWT4)	0.9955	ns
HLT (AvrPm3b2/c2) vs. KO (PWT4)	>0.9999	ns
COM4 (AvrPm3b2/c2) vs. M410 (AvrPm3b2/c2)	>0.9999	ns
COM4 (AvrPm3b2/c2) vs. KO (AvrPm3b2/c2)	>0.9999	ns
COM4 (AvrPm3b2/c2) vs. Jagger (PWT4)	<0.0001	****
COM4 (AvrPm3b2/c2) vs. Cadenza (PWT4)	<0.0001	****
COM4 (AvrPm3b2/c2) vs. CYC (PWT4)	<0.0001	****
COM4 (AvrPm3b2/c2) vs. HLT (PWT4)	<0.0001	****
COM4 (AvrPm3b2/c2) vs. COM4 (PWT4)	<0.0001	****
COM4 (AvrPm3b2/c2) vs. M410 (PWT4)	>0.9999	ns
COM4 (AvrPm3b2/c2) vs. KO (PWT4)	0.8884	ns
M410 (AvrPm3b2/c2) vs. KO (AvrPm3b2/c2)	>0.9999	ns
M410 (AvrPm3b2/c2) vs. Jagger (PWT4)	<0.0001	****
M410 (AvrPm3b2/c2) vs. Cadenza (PWT4)	<0.0001	****
M410 (AvrPm3b2/c2) vs. CYC (PWT4)	<0.0001	****
M410 (AvrPm3b2/c2) vs. HLT (PWT4)	<0.0001	****
M410 (AvrPm3b2/c2) vs. COM4 (PWT4)	<0.0001	****
M410 (AvrPm3b2/c2) vs. M410 (PWT4)	>0.9999	ns
M410 (AvrPm3b2/c2) vs. KO (PWT4)	0.9818	ns
KO (AvrPm3b2/c2) vs. Jagger (PWT4)	<0.0001	****
KO (AvrPm3b2/c2) vs. Cadenza (PWT4)	<0.0001	****
KO (AvrPm3b2/c2) vs. CYC (PWT4)	<0.0001	****
KO (AvrPm3b2/c2) vs. HLT (PWT4)	<0.0001	****
KO (AvrPm3b2/c2) vs. COM4 (PWT4)	<0.0001	****
KO (AvrPm3b2/c2) vs. M410 (PWT4)	>0.9999	ns
KO (AvrPm3b2/c2) vs. KO (PWT4)	0.9696	ns
Jagger (PWT4) vs. Cadenza (PWT4)	0.9738	ns
Jagger (PWT4) vs. CYC (PWT4)	>0.9999	ns
Jagger (PWT4) vs. HLT (PWT4)	>0.9999	ns
Jagger (PWT4) vs. COM4 (PWT4)	>0.9999	ns
Jagger (PWT4) vs. M410 (PWT4)	<0.0001	****
Jagger (PWT4) vs. KO (PWT4)	<0.0001	****
Cadenza (PWT4) vs. CYC (PWT4)	0.9889	ns
Cadenza (PWT4) vs. HLT (PWT4)	0.99	ns
Cadenza (PWT4) vs. COM4 (PWT4)	0.9732	ns
Cadenza (PWT4) vs. M410 (PWT4)	<0.0001	****
Cadenza (PWT4) vs. KO (PWT4)	<0.0001	****
CYC (PWT4) vs. HLT (PWT4)	>0.9999	ns
CYC (PWT4) vs. COM4 (PWT4)	>0.9999	ns
CYC (PWT4) vs. M410 (PWT4)	<0.0001	****
CYC (PWT4) vs. KO (PWT4)	<0.0001	****
HLT (PWT4) vs. COM4 (PWT4)	>0.9999	ns
HLT (PWT4) vs. M410 (PWT4)	<0.0001	****
HLT (PWT4) vs. KO (PWT4)	<0.0001	****
COM4 (PWT4) vs. M410 (PWT4)	<0.0001	****
COM4 (PWT4) vs. KO (PWT4)	<0.0001	****
M410 (PWT4) vs. KO (PWT4)	0.9982	ns

### Sheet: SM-Table 6
Supplementary Materials Table 6. The WTN1 resistosome forms a channel.
Fig.4B
		WTK3	PWT4	WTN1	WTN1+PWT4	WTK3+PWT4	WTK3+WTN1	WTK3+WTN1+PWT4	WTN1+WTK3+AvrPm3b2/c2
		-0.18311	-0.0916	-0.12207	-0.12207	-0.183105	-0.06104	-6.65283	-0.15259
		-0.21362	-0.1831	-0.15259	-0.152588	-0.152588	-0.09155	-7.90405	-0.03052
		0	-0.061	-0.18311	-0.0915527	-0.213623	-0.15259	-11.1389	-0.24414
		-0.15259	-0.12207	-0.12207	-0.12207	-0.0610352	-0.06104	-8.3313	-0.21362
		-0.09155	-0.1526	-0.09155	-0.152588	-0.0915527	-0.2136	-9.49097	-0.18311
		-0.18311	-0.0916	-0.12207	-0.244141	-0.21362	-0.0305	-7.59888	-0.12207
		-0.09155	-0.1221	-0.061	-0.183105	-0.183105	-0.12207	-6.43921	-0.15259
		-0.18311	-0.21362	-0.0916	-0.213623	-0.0915527	-0.1831	-11.8103	-0.1221
								-6.95801
								-8.88062
								-11.1694
	N	8	8	8	8	8	8	11	8
	Mean	-0.13733	-0.12971	-0.11826	-0.16022	-0.14877	-0.11444	-8.76132	-0.15259
	SEM	0.02514	0.01801	0.01345	0.01801	0.02114	0.02289	0.57726	0.02307
		RWT4	PWT4	WTN1	WTN1+PWT4	RWT4+PWT4	RWT4+WTN1	RWT4+WTN1+PWT4	WTN1+RWT4+AvrPm3b2/c2
		-0.12207	-0.0916	-0.12207	-0.12207	-0.152588	-0.152588	-6.65283	-0.06104
		-0.15259	-0.1831	-0.15259	-0.152588	-0.183105	-0.183105	-7.90405	-0.15259
		-0.09155	-0.061	-0.18311	-0.0915527	-0.12207	-0.183105	-11.1389	-0.15259
		-0.18311	-0.12207	-0.12207	-0.12207	-0.213623	-0.213623	-8.3313	-0.03052
		-0.213623	-0.1526	-0.09155	-0.152588	-0.152588	-0.213623	-9.49097	-0.12207
		-0.152588	-0.0916	-0.12207	-0.244141	-0.12207	-0.213623	-7.59888	-0.06104
		-0.183105	-0.1221	-0.061	-0.183105	-0.0915527	-0.12207	-6.43921	-0.21362
		-0.213623	-0.21362	-0.0916	-0.213623	-0.21362	-0.15259	-6.95801	-0.09155
								-8.88062
								-11.1694
	N	8	8	8	8	8	8	10	8
	Mean	-0.16403	-0.12971	-0.11826	-0.16022	-0.1564	-0.17929	-8.45642	-0.11063
	SEM	0.01519	0.01801	0.01345	0.01801	0.01573	0.01215	0.54191	0.02153
Fig.4C		ND96	A01	LaCl3
		-9.24683	-9.4299	-0.1526
		-9.39941	-7.3242	-0.0916
		-6.50024	-7.4768	-0.061
		-6.53076	-4.2419	-0.2747
		-6.80542	-5.0659	-0.4578
		-7.01904	-6.6223	-0.2747
		-7.72095	-7.6904	-0.2441
		-11.3525	-7.3853	-0.1221
		-11.5662	-8.3008	-0.2441
		-6.16455	-7.6904
		-8.14819
		-10.3455
		-7.72095
		-9.8877
		-9.21631
		-11.7188
	N	16	10	9
	Mean	-8.70896	-7.12279	-0.21363
	SEM	0.47498	0.47575	0.04069
Fig.4D		WT	D6A	D10A	D23A
		-9.79614	-0.12207	-0.27466	-0.12207
		-7.47681	-0.21362	-0.09155	-0.21362
		-10.3149	-0.18311	-0.12207	-0.21362
		-5.27954	-0.27466	-0.15259	-0.12207
		-5.27954	-0.24414	-0.21362	-0.15259
		-7.38525	-0.24414	-0.24414	-0.15259
		-9.00269	-0.21362	-0.15259	-0.15259
		-6.56128	-0.27466	-0.18311	-0.12207
		-7.84302		-0.15259	-0.21362
		-4.94385		-0.27466	-0.15259
				-0.15259	-0.18311
	N	10	8	11	11
	Mean	-7.3883	-0.22125	-0.18311	-0.16369
	SEM	0.60311	0.01801	0.0184	0.0111
Fig.4I		WT	N	C	N+C
		-5.82886	-0.1831	-0.15259	-0.1831
		-8.23975	-0.0916	-0.15259	-0.0305
		-8.08716	-0.1526	-0.15259	-0.1221
		-6.71387	-0.1831	-0.42725	-0.2747
		-6.10352	-0.1221	-0.09155	-0.0916
		-8.72803	-0.0305	-0.12207	-0.0916
		-8.63647	0	-0.06104	-0.1221
		-9.91821	-0.2441	-0.18311	-0.1831
		-7.35474		-0.24414	-0.0916
		-11.5051			-0.1221
					-0.1526
	N	10	8	9	11
	Mean	-8.11157	-0.12589	-0.17633	-0.13319
	SEM	0.54997	0.02908	0.03589	0.01942
Fig.4M		WT	ΔPKF
		-5.88989	-0.0916
		-5.24902	-0.2136
		-5.98145	-0.1831
		-7.1106	-0.1221
		-6.10352	-0.3662
		-6.19507	-0.2136
		-6.37817	-0.061
		-6.40869	-0.2136
		-8.60596	-0.1221
			-0.061
	N	9	10
	Mean	-6.43582	-0.16479
	SEM	0.31733	0.02955
Fig.S7A		WT	L122F	G408E	T528I	G589S	D636N
		-9.24683	-0.33569	-0.15259	-0.27466	-0.24414	-1.31226
		-7.01904	-0.27466	-0.30518	-0.30518	-0.21362	-0.91553
		-11.6577	-0.27466	-0.30518	-0.33569	-0.21362	-1.0376
		-7.65991	-0.33569	-0.33569	-0.18311	-0.24414	-3.41797
		-11.5356	-0.27466	-0.33569	-0.15259	-0.36621	-2.62451
		-6.04248	-0.27466	-0.33569	-0.18311	-0.15259	-1.00708
		-9.46045	-0.24414	-0.15259	-0.21362	-0.24414	-1.25122
		-10.8032	-0.27466	-0.27466	-0.15259	-0.18311	-1.58691
					-0.24414		-1.7395
							-2.80762
							-1.37329
							-1.92261
	N	8	8	8	9	8	12
	Mean	-9.17815	-0.2861	-0.27466	-0.22719	-0.2327	-1.74968
	SEM	0.74678	0.01144	0.02766	0.02223	0.02229	0.23127
Fig.S7C		WT	A600T	P835S	G718R	G389S	E372K
		-9.24683	-2.50244	-0.15259	-0.24414	-1.43433	-1.83105
		-7.01904	-3.14331	-0.15259	-0.30518	-1.70898	-2.74658
		-11.6577	-2.83813	-0.15259	-0.24414	-0.73242	-3.35693
		-7.65991	-1.58691	-0.15259	-0.24414	-1.06812	-2.16675
		-11.5356	-2.10571	-0.21362	-0.24414	-1.83105	-1.09863
		-6.04248	-1.83105	-0.18311	-0.24414	-0.79346	-1.43433
		-9.46045	-2.47192	-0.18311	-0.27466	-1.46484	-2.47192
		-10.8032	-2.22778	-0.18311	-0.27466	-2.01416	-1.98364
			-4.21143	-0.18311	-0.27466	-2.31934	-3.57056
			-2.04468		-0.27466	-2.04468	-2.47192
			-2.56348			-1.46484	-3.90625
			-1.80054				-3.60107
			-2.0752
			-3.63159
	N	8	14	9	10	11	12
	Mean	-9.17815	-2.50244	-0.17294	-0.26245	-1.5342	-2.5533
	SEM	0.74678	0.19793	0.00719	0.00675	0.15534	0.26145
Statistical significance was determined using one-way ANOVA and Tukey's post-hoc test, with a P-value < 0.01 denoting significance

### Sheet: SM-Table 7
Supplementary Materials Table 7. Information about the plant species used in this study.
Classification	Species	Resource	Identifier
Monocots	Triticum aestivum	Phytozome	http://phytozome-next.jgi.doe.gov/
	Triticum dicoccoides	Ensembl Plants	WEWSeq_v.1.0
	Triticum spelta	Ensembl Plants	PGSBv2.0
	Triticum turgidum	Ensembl Plants	Svevo.v1
	Triticum urartu	Ensembl Plants	Tu2.0
	Aegilops bicornis	CNCB	GWHBFXS00000000
	Aegilops longissima	CNCB	GWHBFXT00000000
	Aegilops sharonensis	CNCB	GWHBFXV00000000
	Aegilops tauschii	Ensembl Plants	Aet_v4.0
	Secale cereale	CNCB	GWHASIY00000000
	Thinopyrum elongatum	CNCB	GWHABKY00000000
	Thinopyrum intermedium	Phytozome	http://phytozome-next.jgi.doe.gov/
	Hordeum marinum	CNCB	GWHBJBH00000000
	Hordeum vulgare	Phytozome	http://phytozome-next.jgi.doe.gov/
	Dasypyrum villosum	CNCB	GWHBJXA00000000
	Lolium perenne	Ensembl Plants	MPB_Lper_Kyuss_1697
	Avena sativa	Ensembl Plants	Asativa_sang.v1.1
	Brachypodium distachyon	Phytozome	http://phytozome-next.jgi.doe.gov/
	Brachypodium hybridum	Phytozome	http://phytozome-next.jgi.doe.gov/
	Brachypodium mexicanum	Phytozome	http://phytozome-next.jgi.doe.gov/
	Brachypodium stacei	Phytozome	http://phytozome-next.jgi.doe.gov/
	Brachypodium sylvaticum	Phytozome	http://phytozome-next.jgi.doe.gov/
	Oryza sativa	Phytozome	http://phytozome-next.jgi.doe.gov/
	Setaria italica	Phytozome	http://phytozome-next.jgi.doe.gov/
	Setaria viridis	Phytozome	http://phytozome-next.jgi.doe.gov/
	Panicum hallii	Phytozome	http://phytozome-next.jgi.doe.gov/
	Panicum virgatum	Phytozome	http://phytozome-next.jgi.doe.gov/
	Urochloa fusca	Phytozome	http://phytozome-next.jgi.doe.gov/
	Miscanthus sinensis	Phytozome	http://phytozome-next.jgi.doe.gov/
	Sorghum bicolor	Phytozome	http://phytozome-next.jgi.doe.gov/
	Zea mays	Phytozome	http://phytozome-next.jgi.doe.gov/
	Chasmanthium laxum	Phytozome	http://phytozome-next.jgi.doe.gov/
	Oropetium thomaeum	Phytozome	http://phytozome-next.jgi.doe.gov/
	Pharus latifolius	Phytozome	http://phytozome-next.jgi.doe.gov/
	Joinvillea ascendens	Phytozome	http://phytozome-next.jgi.doe.gov/
	Ananas comosus	Phytozome	http://phytozome-next.jgi.doe.gov/
	Musa acuminata	Phytozome	http://phytozome-next.jgi.doe.gov/
	Agave tequilana	Phytozome	http://phytozome-next.jgi.doe.gov/
	Asparagus officinalis	Phytozome	http://phytozome-next.jgi.doe.gov/
	Dioscorea alata	Phytozome	http://phytozome-next.jgi.doe.gov/
	Zostera marina	Phytozome	http://phytozome-next.jgi.doe.gov/
	Spirodela polyrhiza	Phytozome	http://phytozome-next.jgi.doe.gov/
Dicots	Amborella trichopoda	Phytozome	http://phytozome-next.jgi.doe.gov/
	Daucus carota	Phytozome	http://phytozome-next.jgi.doe.gov/
	Arabidopsis halleri	Phytozome	http://phytozome-next.jgi.doe.gov/
	Arabidopsis lyrata	Phytozome	http://phytozome-next.jgi.doe.gov/
	Arabidopsis thaliana	Phytozome	http://phytozome-next.jgi.doe.gov/
	Boechera stricta	Phytozome	http://phytozome-next.jgi.doe.gov/
	Brassica oleracea	Phytozome	http://phytozome-next.jgi.doe.gov/
	Brassica rapa	Phytozome	http://phytozome-next.jgi.doe.gov/
	Capsella grandiflora	Phytozome	http://phytozome-next.jgi.doe.gov/
	Capsella rubella	Phytozome	http://phytozome-next.jgi.doe.gov/
	Eutrema salsugineum	Phytozome	http://phytozome-next.jgi.doe.gov/
	Carica papaya	Phytozome	http://phytozome-next.jgi.doe.gov/
	Amaranthus hypochondriacus	Phytozome	http://phytozome-next.jgi.doe.gov/
	Beta vulgaris	Phytozome	http://phytozome-next.jgi.doe.gov/
	Spinacia oleracea	Phytozome	http://phytozome-next.jgi.doe.gov/
	Ceratophyllum demersum	(Yang et al., 2020)	https://genomevolution.org/CoGe/GenomeInfo.pl?gid=56569
	Hydrangea quercifolia	Phytozome	http://phytozome-next.jgi.doe.gov/
	Cucumis sativus	Phytozome	http://phytozome-next.jgi.doe.gov/
	Vaccinium darrowii	Phytozome	http://phytozome-next.jgi.doe.gov/
	Arachis hypogaea	Phytozome	http://phytozome-next.jgi.doe.gov/
	Cicer arietinum	Phytozome	http://phytozome-next.jgi.doe.gov/
	Glycine max	Phytozome	http://phytozome-next.jgi.doe.gov/
	Lotus japonicus	Phytozome	http://phytozome-next.jgi.doe.gov/
	Medicago truncatula	Phytozome	http://phytozome-next.jgi.doe.gov/
	Phaseolus vulgaris	Phytozome	http://phytozome-next.jgi.doe.gov/
	Trifolium pratense	Phytozome	http://phytozome-next.jgi.doe.gov/
	Vigna unguiculata	Phytozome	http://phytozome-next.jgi.doe.gov/
	Castanea dentata	Phytozome	http://phytozome-next.jgi.doe.gov/
	Carya illinoinensis	Phytozome	http://phytozome-next.jgi.doe.gov/
	Olea europaea	Phytozome	http://phytozome-next.jgi.doe.gov/
	Lindenbergia philippensis	Phytozome	http://phytozome-next.jgi.doe.gov/
	Mimulus guttatus	Phytozome	http://phytozome-next.jgi.doe.gov/
	Cinnamomum kanehirae	Phytozome	http://phytozome-next.jgi.doe.gov/
	Cinnamomum micranthum	NCBI website	GCA_003546025.1
	Persea americana	(Rendón-Anaya et al., 2019)	https://genomevolution.org/coge/SearchResults.pl?s=29302&p=genome
	Liriodendron chinense	(Chen et al., 2019)	https://www.ebi.ac.uk/ena/browser/view/PRJNA418360
	Liriodendron tulipifera	Phytozome	http://phytozome-next.jgi.doe.gov/
	Manihot esculenta	Phytozome	http://phytozome-next.jgi.doe.gov/
	Ricinus communis	Phytozome	http://phytozome-next.jgi.doe.gov/
	Linum usitatissimum	Phytozome	http://phytozome-next.jgi.doe.gov/
	Populus trichocarpa	Phytozome	http://phytozome-next.jgi.doe.gov/
	Salix purpurea	Phytozome	http://phytozome-next.jgi.doe.gov/
	Gossypium raimondii	Phytozome	http://phytozome-next.jgi.doe.gov/
	Theobroma cacao	Phytozome	http://phytozome-next.jgi.doe.gov/
	Eucalyptus grandis	Phytozome	http://phytozome-next.jgi.doe.gov/
	Nymphaea colorata	(Zhang et al., 2020)	https://bigd.big.ac.cn/gwh/Assembly/651/show
	Nymphaea thermarum	NCBI website	GCA_011799765.1
	Aquilegia coerulea	Phytozome	http://phytozome-next.jgi.doe.gov/
	Fragaria vesca	Phytozome	http://phytozome-next.jgi.doe.gov/
	Malus domestica	Phytozome	http://phytozome-next.jgi.doe.gov/
	Prunus persica	Phytozome	http://phytozome-next.jgi.doe.gov/
	Anacardium occidentale	Phytozome	http://phytozome-next.jgi.doe.gov/
	Citrus clementina	Phytozome	http://phytozome-next.jgi.doe.gov/
	Citrus sinensis	Phytozome	http://phytozome-next.jgi.doe.gov/
	Kalanchoe fedtschenkoi	Phytozome	http://phytozome-next.jgi.doe.gov/
	Kalanchoe laxiflora	Phytozome	http://phytozome-next.jgi.doe.gov/
	Solanum lycopersicum	Phytozome	http://phytozome-next.jgi.doe.gov/
	Solanum tuberosum	Phytozome	http://phytozome-next.jgi.doe.gov/
	Vitis vinifera	Phytozome	http://phytozome-next.jgi.doe.gov/
	Thuja plicata	Phytozome	http://phytozome-next.jgi.doe.gov/
	Ceratopteris richardii	Phytozome	http://phytozome-next.jgi.doe.gov/
Lycophytes	Diphasiastrum complanatum	Phytozome	http://phytozome-next.jgi.doe.gov/
	Selaginella moellendorffii	Phytozome	http://phytozome-next.jgi.doe.gov/
Bryophytes	Ceratodon purpureus	Phytozome	http://phytozome-next.jgi.doe.gov/
	Physcomitrium patens	Phytozome	http://phytozome-next.jgi.doe.gov/
	Sphagnum fallax	Phytozome	http://phytozome-next.jgi.doe.gov/
	Sphagnum magellanicum	Phytozome	http://phytozome-next.jgi.doe.gov/
	Marchantia polymorpha	Phytozome	http://phytozome-next.jgi.doe.gov/
Charophytes	Chlorokybus atmophyticus	(Wang et al., 2020)	https://db.cngb.org/search/assembly/CNA0002353/
	Mesostigma viride	(Wang et al., 2020)	https://db.cngb.org/search/assembly/CNA0002352/
	Mesotaenium endlicherianum	(Cheng et al., 2019)	https://figshare.com/articles/dataset/Genomes_of_subaerial_Zygnematophyceae_provide_insights_into_land_plant_evolution/9911876/1
	Spirogloea muscicola	(Cheng et al., 2019)	https://figshare.com/articles/dataset/Genomes_of_subaerial_Zygnematophyceae_provide_insights_into_land_plant_evolution/9911876/1
Chlorophytes	Coccomyxa subellipsoidea	Phytozome	http://phytozome-next.jgi.doe.gov/
	Chlamydomonas reinhardtii	Phytozome	http://phytozome-next.jgi.doe.gov/
	Dunaliella salina	Phytozome	http://phytozome-next.jgi.doe.gov/
	Volvox carteri	Phytozome	http://phytozome-next.jgi.doe.gov/
	Ostreococcus lucimarinus	Phytozome	http://phytozome-next.jgi.doe.gov/
	Micromonas pusilla	Phytozome	http://phytozome-next.jgi.doe.gov/
	Micromonas sp. RCC299	Phytozome	http://phytozome-next.jgi.doe.gov/
Rhodophytes	Porphyra umbilicalis	Phytozome	http://phytozome-next.jgi.doe.gov/

### Sheet: SM-Table 8
Supplementary Materials Table 8. Domain architectures of WTK3 proteins identified in plant proteomes.
Species	Protein	Domain architecture
Aegilops tauschii	AET1Gv20142700	Pkinase,Pkinase
	AET1Gv20143300	Pkinase,Pkinase
Avena sativa	AVESA.00010b.r2.1DG0146050	Pkinase,Pkinase
	AVESA.00010b.r2.7AG1190890	Pkinase,Pkinase
	AVESA.00010b.r2.7AG1190900	Pkinase,Pkinase
Brachypodium distachyon	Bradi5g01574	Pkinase,Pkinase
Brachypodium hybridum	Brahy.D05G0019100	Pkinase,Pkinase
Brachypodium sylvaticum	Brasy9G033300	Pkinase,Pkinase
Thinopyrum elongatum	GWHPABKY000817	Pkinase,Pkinase
	GWHPABKY000818	Pkinase
	GWHPABKY000820	Pkinase
	GWHPABKY000821	Pkinase,Pkinase
Secale cereale	GWHPASIY000608	Pkinase,Pkinase
	GWHPASIY000609	Pkinase,Pkinase,Pkinase
Aegilops bicornis	GWHPBFXS000619	Pkinase,Pkinase,Pkinase
Aegilops longissima	GWHPBFXT000593	Pkinase,Pkinase,Pkinase
	GWHPBFXT000595	Pkinase,Pkinase
Aegilops sharonensis	GWHPBFXV000613	Pkinase,Pkinase,Pkinase
Hordeum vulgare	HORVU1Hr1G011660	Pkinase,Pkinase
	HORVU1Hr1G011730	Pkinase,Pkinase
Triticum dicoccoides	TRIDC1BG010010	RNA_pol_Rpo13,Pkinase
Triticum turgidum	TRITD1Bv1G020570	Pkinase
	TRITD1Bv1G020600	Pkinase,Pkinase
	TRITD1Bv1G020630	Pkinase
	TRITD1Bv1G020740	Pkinase,Pkinase
Thinopyrum intermedium	Thint.01G0061100	Pkinase,Pkinase
	Thint.01G0061300	Pkinase,Pkinase,Pkinase
	Thint.01G0061500	Pkinase,Pkinase
	Thint.02G0207900	Pkinase,Pkinase
	Thint.02G0208000	Pkinase,Pkinase
	Thint.02G0208200	Pkinase,Pkinase
Triticum aestivum	TraesCS1B03G0191200	Pkinase,Pkinase,Pkinase
	TraesCS1B03G0191800	Pkinase
	TraesCS1B03G0191900	Pkinase
	TraesCS1B03G0192000	Pkinase,Pkinase
	TraesCS1D03G0128200	Pkinase,Pkinase,Pkinase
Triticum spelta	TraesTSP1B01G081100	Pkinase,Pkinase,Pkinase
	TraesTSP1B01G081200	Pkinase
	TraesTSP1B01G081300	Pkinase
	TraesTSP1D01G070800	Pkinase,Pkinase,Pkinase
Lolium perenne	cds.KYUSt_chr1.2693	Pkinase,Pkinase

### Sheet: SM-Table 9
Supplementary Materials Table 9. Domain architectures of WTN1 proteins identified in plant proteomes.
Species	Protein	Domain architecture
Aegilops tauschii	AET1Gv20143200.1	Rx_N,NB-ARC,NB-ARC,LRR
Avena sativa	AVESA.00010b.r2.1DG0146040	Rx_N,NB-ARC,NB-ARC,LRR
	AVESA.00010b.r2.7AG1190910	Rx_N,NB-ARC,NB-ARC,LRR
Brachypodium distachyon	Bradi5g01546	Rx_N,NB-ARC,NB-ARC,LRR
Brachypodium hybridum	Brahy.D05G0019000	Rx_N,NB-ARC,NB-ARC,LRR
Brachypodium sylvaticum	Brasy9G033200	Rx_N,NB-ARC,NB-ARC,LRR
Thinopyrum elongatum	GWHPABKY000819	Rx_N,NB-ARC,NB-ARC,LRR
Secale cereale	GWHPASIY000606	Rx_N,NB-ARC,NB-ARC,LRR
Secale cereale	GWHPASIY000610	Rx_N,NB-ARC,NB-ARC,LRR
Aegilops bicornis	GWHPBFXS000620	Rx_N,NB-ARC,NB-ARC,LRR
Aegilops longissima	GWHPBFXT000594	Rx_N,NB-ARC,NB-ARC,LRR
Aegilops sharonensis	GWHPBFXV000615	Rx_N,NB-ARC,NB-ARC,LRR
Hordeum vulgare	HORVU1Hr1G011720	Rx_N,NB-ARC,NB-ARC,LRR
Triticum turgidum	TRITD1Bv1G020610	Rx_N,NB-ARC,NB-ARC
	TRITD1Bv1G020730	Rx_N,NB-ARC,NB-ARC
Thinopyrum intermedium	Thint.01G0061200	NB-ARC,NB-ARC,LRR
	Thint.01G0061400	Rx_N,NB-ARC,NB-ARC,LRR
	Thint.02G0208100	Rx_N,NB-ARC,NB-ARC,LRR
Triticum aestivum	TraesCS1B03G0192600	Rx_N,NB-ARC,NB-ARC,LRR
	TraesCS1D03G0128700	Rx_N,NB-ARC,NB-ARC,LRR
Triticum spelta	TraesTSP1D01G071000	Rx_N,NB-ARC,NB-ARC,LRR
Lolium perenne	cds.KYUSt_chr1.2711	Rx_N,NB-ARC,NB-ARC,LRR

### Sheet: SM-Table 10
Supplementary Materials Table 10. Primers used in this study.
Marker	Primer sequence 5'-3' (Forward)	Primer sequence 5'-3' (Reverse)	Function
WTK3-HW-F1/R1	TGGTTCAATTTCAAGCTCCA	GACCTTGCATTTCCTAAGACCC	Analysis of WTK3 in mutants
WTK3-HW-F2/R2	AGCCTATTAATTCCCTACTCACC	CTCGGTACAGATCAACCTTTCTCT	Analysis of WTK3 in mutants
WTK3-HW-F3/R3	TCAAGAAGTCTCACTTTCGTTT	GAAAACATGTTGCCCGTC	Analysis of WTK3 in mutants
WTK3-HW-F4/R4	ATGAATCTCGAATTGGCCG	ATGAGCAATGAGCTCACACG	Analysis of WTK3 in mutants
WTK3-HW-F5/R5	AACCGGCGGATCATGCATAG	ATTTTAACTCCCATGTGCTCCACT	Analysis of WTK3 in mutants
WTK3-HW-F6/R6	TGTGTTCTGCACAATCTCAAGGT	TCTGGGAGAGACCGAAGTCATAG	Analysis of WTK3 in mutants
WTK3-HW-F7/R7	AGCCTTTCGAGATGACAAGC	GCTTCCGTTGTGCATATATTCA	Analysis of WTK3 in mutants
WTK3-HW-F8/R8	CCGAACAACTGCTCTGCTAT	CCCTGTGATGCGTGGTAT	Analysis of WTK3 in mutants
WTK3-HW-F9/R9	TCTTGCTGTTGTATGACTTTGT	CGGTCAATAGACTTGCTAAACG	Analysis of WTK3 in mutants
WTK3-HW-F10/R10	TCAAATGTATTGCTGGACCAC	ACGAGCTTTGTCGAACCATC	Analysis of WTK3 in mutants
WTN1-F1/R1	CCTTCTCTCTCACAACCCTAACAT	ACCATACCCTAACTTGCAGTCA	Analysis of WTN1 in mutants
WTN1-F2/R2	GCCAACTCAATTCCGACAGAT	CTTTGACGTTGAACATGAGTTTC	Analysis of WTN1 in mutants
WTN1-F3/R3	AGAAGAGGACGAGCTTATGGAG	CCAGGAATGGCTTCCAGGGT	Analysis of WTN1 in mutants
WTN1-F4/R4	CTGAGCGTGATGTCAACGTG	CACTGGAGGATAAATTCCAAGC	Analysis of WTN1 in mutants
BSMV:WTN1-F/R	AAGGAAGTTTAAAAAGAATGTTGTATCATA	AACCACCACCACCGTCCAAGAAACAACCAATTG	BSMV
Exp-WTN1-F/R	CTTTCGGCTGCCAAAATCCCT	GAAACAGGTGGGTACTGAGGTG	Analysis of WTN1 expression
WTN1_D-KO-F/R	TGGAGCTAGCTGAAAACATTTGA	CGCATGTTCCTCTGGCTCA	Analysis of WTN1_D in WTK1 knockout plants
WTN1_B-KO-F/R	CAATTCACCTGGTTGCCTGC	ACCAAGCTGCGACCTTTCTT	Analysis of WTN1_B in WTK1 knockout plants
cYFP-WTK3-F/R	ATCTCGAGCTCAAGCTTCGAAATGGGCGGATACGAGTTC	CCGTCGACTGCAGAATTCGAACTTCTTCCATCCGAAGTGTCG	BIFC
nYFP-WTN1△23-F/R	ATCTCGAGCTCAAGCTTCGAAATGGATGAGGAGGCGAAGCTC	CCGTCGACTGCAGAATTCGAATTGATCCTGGGTGACGAAGAT	BIFC
cLUC-WTK3/Rwt4-F/R	TCTCGTACGCGTCCCGGGGCATGGGCGGATACGAGTTC	TACGAACGAAAGCTCTGCAGTTACTTCTTCCATCCGAAGTG	SFLC
cLUC-WTK3/Rwt4-N-F/R	TCTCGTACGCGTCCCGGGGCATGGGCGGATACGAGTTC	TACGAACGAAAGCTCTGCAGTTACTCGGATGTTGTCTCTGTCTC	SFLC
cLUC-WTK3/Rwt4-C-F/R	TCTCGTACGCGTCCCGGGGCATGGAGCCTGATAAACCGGAC	TACGAACGAAAGCTCTGCAGTTACTTCTTCCATCCGAAGTG	SFLC
cLUC-Rwt4△PKF-F/R	TCTCGTACGCGTCCCGGGGCATGATATGTGCGCAAATGGATGGA	TACGAACGAAAGCTCTGCAGTTACTTCTTCCATCCGAAGTG	SFLC
nLUC-WTN1△23-F/R	GAACACGGGGGACGAGCTCGATGGATGAGGAGGCGAAGCTC	CGGGACGCGTACGAGATCTGTTGATCCTGGGTGACGAAGAT	SFLC
nLUC-PWT4-F/R	GAACACGGGGGACGAGCTCGATGCGTATTCAATATTTTCTT	CGGGACGCGTACGAGATCTGTTTCGGACCGCGCGTGTTGGT	SFLC
BD-WTK3/RWT4-F/R	GCATATGGCCATGGAGGCCGAATTCATGGGCGGATACGAGTTC	CCGCTGCAGGTCGACGGATCCTTACTTCTTCCATCCGAAGTG	Y2H
BD-WTK3/Rwt4-N-F/R	GCATATGGCCATGGAGGCCGAATTCATGGGCGGATACGAGTTC	CCGCTGCAGGTCGACGGATCCTTACTCGGATGTTGTCTCTGTCTC	Y2H
BD-WTK3/Rwt4-C-F/R	GCATATGGCCATGGAGGCCGAATTCATGGAGCCTGATAAACCGGAC	CCGCTGCAGGTCGACGGATCCTTACTTCTTCCATCCGAAGTG	Y2H
BD-PWT4-F/R	GCATATGGCCATGGAGGCCGAATTCATGCGTATTCAATATTTTCTT	CCGCTGCAGGTCGACGGATCCTTATTTCGGACCGCGCGTGTT	Y2H
AD-Rwt41-145-F/R	GCCATGGAGGCCAGTGAATTCATGATATGTGCGCAAATGGATGGA	AGCTCGAGCTCGATGGATCCTTACTTACCTTCGATATGTCCACT	Y2H
AD-PWT4-F/R	GCCATGGAGGCCAGTGAATTCATGCGTATTCAATATTTTCTT	AGCTCGAGCTCGATGGATCCTTATTTCGGACCGCGCGTGTT	Y2H
Ubi-3xFlag-WTK3-F/R	GATTATAAAGACGACGATGACAAAAAGATGGGCGGATACGAGTTC	CTGGTGATTTCAGCGGGATCCTTACTTCTTCCATCCGAAGTG	Expreesion protein in wheat protoplast
Ubi-WTN1△23-3xHA-F/R	TGTTTGGTGTTACTTCTGCAAATGGATGAGGAGGCGAAGCTCAAG	ATCGTATGGGTACATGGATCCTTGATCCTGGGTGACGAAGAT	Expreesion protein in wheat protoplast
Ubi-PWT4△SP-3xHA-F/R	TGTTTGGTGTTACTTCTGCAAATGAAACCCCCCTCCGATTCGACG	ATCGTATGGGTACATGGATCCTTTCGGACCGCGCGTGTTGGT	Expreesion protein in wheat protoplast
Ubi-AvrPm3b2/c2△SP-3xHA-F/R	TGTTTGGTGTTACTTCTGCAAATGTATTTATTCTACCGGTGTGGA	ATCGTATGGGTACATGGATCCGTTGGCGTAATAAGGTTCGTC	Expreesion protein in wheat protoplast
Super-3xFlag-WTK3/Rwt4-F/R	AAAGACGACGATGACAAAGAAAGCATGGGCGGATACGAGTTC	GGGGAAATTCGAGCTCACTAGTTACTTCTTCCATCCGAAGTG	Expreesion protein in N. benthamiana
Super-3xFlag-WTK3-N-F/R	AAAGACGACGATGACAAAGAAAGCATGGGCGGATACGAGTTC	GGGGAAATTCGAGCTCACTAGTTACTCGGATGTTGTCTCTGTCTC	Expreesion protein in N. benthamiana
Super-3xFlag-WTK3-C-F/R	AAAGACGACGATGACAAAGAAAGCATGTAGGTCCGGTTTATCAGGCTC	GGGGAAATTCGAGCTCACTAGTTACTTCTTCCATCCGAAGTG	Expreesion protein in N. benthamiana
Super-WTN1△23-3xHA-F/R	ACCAAATCGACTCTAGAAATGGATGAGGAGGCGAAGCTCAAG	GGTACCGGATCCACTAGTTTGATCCTGGGTGACGAAGAT	Expreesion protein in N. benthamiana
Super-PWT4-3xHA-F/R	ACCAAATCGACTCTAGAAATGCGTATTCAATATTTTCTT	GGTACCGGATCCACTAGTTTTCGGACCGCGCGTGTTGGT	Expreesion protein in N. benthamiana
GST-PWT4-F/R	GTTCCGCGTGGATCCCCGGAAATGCGTATTCAATATTTTCTT	CAGTCAGTCACGATGCGGCCGTTATTTCGGACCGCGCGTGTT	GST pull-down
HIS-Rwt4/WTK3-F/R	GCCATGGCTGATATCGGATCCATGGGCGGATACGAGTTC	TGGTGCTCGAGTGCGGCCGCATTACTTCTTCCATCCGAAGTG	GST pull-down
HIS-Rwt4/WTK3-N-F/R	GCCATGGCTGATATCGGATCCATGGGCGGATACGAGTTC	TGGTGCTCGAGTGCGGCCGCATTACTCGGATGTTGTCTCTGT	GST pull-down
HIS-Rwt41-145-F/R	GCCATGGCTGATATCGGATCCATGGGCGGATACGAGTTC	TGGTGCTCGAGTGCGGCCGCATTACTTACCTTCGATATGTCC	GST pull-down
MAS-Rwt4/WTK3-F/R	AATCTCGATACACCAAATCGATGGGCGGATACGAGTTC	CTCGGTACCGGATCCACTAGTTACTTCTTCCATCCGAAGT	Expreesion protein in N. benthamiana
MAS-WTN1-F/R	AATCTCGATACACCAAATCGATGGAGGAGATTGTCCTCGGC	CTCGGTACCGGATCCACTAGTCATTGATCCTGGGTGACGAA	Expreesion protein in N. benthamiana
MAS-WTN1△6-F/R	AATCTCGATACACCAAATCGATGCTGAGCAAGACCGTGGTGGAG	CTCGGTACCGGATCCACTAGTCATTGATCCTGGGTGACGAA	Expreesion protein in N. benthamiana
MAS-WTN1△10-F/R	AATCTCGATACACCAAATCGATGGTGGTGGAGGGCACTCTCGTT	CTCGGTACCGGATCCACTAGTCATTGATCCTGGGTGACGAA	Expreesion protein in N. benthamiana
MAS-WTN1△23-F/R	AATCTCGATACACCAAATCGATGGATGAGGAGGCGAAGCTCAAG	CTCGGTACCGGATCCACTAGTCATTGATCCTGGGTGACGAA	Expreesion protein in N. benthamiana
MAS-PWT4-F/R	AATCTCGATACACCAAATCGATGCGTATTCAATATTTTCTT	CTCGGTACCGGATCCACTAGTTATTTCGGACCGCGCGTGTT	Expreesion protein in N. benthamiana
PG2-Rwt4/WTK3-F/R	GGCAGATCAATTCCCCGGGGATCCATGGGCGGATACGAGTTC	GTTTAGTGGTAACCAGATCAAGCTTTTACTTCTTCCATCCGAAGTG	two-electrode voltage clamp (TEVC)
PG2-Rwt4-N1-478-F/R	GGCAGATCAATTCCCCGGGGATCCATGGGCGGATACGAGTTC	GTTTAGTGGTAACCAGATCAAGCTTTTACCAAAGTGATGCTGCAGAATA	two-electrode voltage clamp (TEVC)
PG2-Rwt4-C479-895-F/R	GGCAGATCAATTCCCCGGGGATCCATGCAGTCAGGAGACGAGGAA	GTTTAGTGGTAACCAGATCAAGCTTTTACTTCTTCCATCCGAAGTG	two-electrode voltage clamp (TEVC)
PG2-Rwt4△PKF-F/R	GGCAGATCAATTCCCCGGGGATCCATGATATGTGCGCAAATGGAT	GTTTAGTGGTAACCAGATCAAGCTTTTACTTCTTCCATCCGAAGTG	two-electrode voltage clamp (TEVC)
PG2-WTN1-F/R	GGCAGATCAATTCCCCGGGGATCCATGGAGGAGATTGTCCTCGGC	GTTTAGTGGTAACCAGATCAAGCTTTCATTGATCCTGGGTGACGAA	two-electrode voltage clamp (TEVC)
PG2-WTN1△6-F/R	GGCAGATCAATTCCCCGGGGATCCATGCTGAGCAAGACCGTGGTGGAG	GTTTAGTGGTAACCAGATCAAGCTTTCATTGATCCTGGGTGACGAA	two-electrode voltage clamp (TEVC)
PG2-WTN1△10-F/R	GGCAGATCAATTCCCCGGGGATCCATGGTGGTGGAGGGCACTCTCGTT	GTTTAGTGGTAACCAGATCAAGCTTTCATTGATCCTGGGTGACGAA	two-electrode voltage clamp (TEVC)
PG2-WTN1△23-F/R	GGCAGATCAATTCCCCGGGGATCCATGGATGAGGAGGCGAAGCTCAAG	GTTTAGTGGTAACCAGATCAAGCTTTCATTGATCCTGGGTGACGAA	two-electrode voltage clamp (TEVC)
PG2-PWT4-F/R	GGCAGATCAATTCCCCGGGGATCCATGCGTATTCAATATTTTCTT	GTTTAGTGGTAACCAGATCAAGCTTTTATTTCGGACCGCGCGTGTT	two-electrode voltage clamp (TEVC)
PG2-AvrPm3b2/c2-F/R	GGCAGATCAATTCCCCGGGGATCCATGAAAATCTCAGCTCTTTTT	GTTTAGTGGTAACCAGATCAAGCTTTTAGTTGGCGTAATAAGGTTC	two-electrode voltage clamp (TEVC)
